# Evaluating the interplay between estrous cyclicity and induced seizure susceptibility in *Scn2a^K1422E^* mice

**DOI:** 10.1101/2023.04.27.538584

**Authors:** Dennis M. Echevarria-Cooper, Jennifer A. Kearney

**Affiliations:** Department of Pharmacology, Feinberg School of Medicine, Northwestern University, Chicago, IL 60611, USA; Northwestern University Interdepartmental Neuroscience Program, Northwestern University, Chicago, IL 60611, USA

## Abstract

Pathogenic variants in *SCN2A* are associated with a range of neurodevelopmental disorders (NDD). *SCN2A*-related NDD show wide phenotypic heterogeneity, suggesting that modifying factors must be considered in order to properly elucidate the mechanisms of pathogenic variants. Recently, we characterized neurological phenotypes in a mouse model of the variant *SCN2A*-p.K1422E. We demonstrated that heterozygous *Scn2a*^*K1422E*^ female mice showed a distinct, reproducible distribution of flurothyl-induced seizure thresholds. Women with epilepsy often show a cyclical pattern of altered seizure susceptibility during specific phases of the menstrual cycle which can be attributed to fluctuations in hormones and corresponding changes in neurosteroid levels. Rodent models have been used extensively to examine the relationship between the estrous (menstrual) cycle, steroid hormones, and seizure susceptibility. However, the effects of the estrous cycle on seizure susceptibility have not been evaluated in the context of an epilepsy-associated genetic variant. To determine whether the estrous cycle affects susceptibility to flurothyl-induced seizures in *Scn2a*^*K1422E*^ female mice, estrous cycle monitoring was performed in mice that had undergone ovariectomy (OVX), sham surgery, or no treatment prior to seizure induction. Removing the influence of circulating sex hormones via OVX did not affect the non-unimodal distribution of flurothyl seizure thresholds observed in *Scn2a*^*K1422E*^ females. Additionally, flurothyl seizure thresholds were not associated with estrous cycle stage in mice that underwent sham surgery or were untreated. These data suggest that variation in *Scn2a*^*K1422E*^ flurothyl seizure threshold is not significantly influenced by the estrous cycle and, by extension, fluctuations in ovarian hormones. Interestingly, untreated *Scn2a*^*K1422E*^ females showed evidence of disrupted estrous cyclicity, an effect not previously described in a genetic epilepsy model. This unexpected result highlights the importance of considering sex specific effects and the estrous cycle in support of more inclusive biomedical research.
