## Supplementary Table S1 for "Evaluating the interplay between estrous cyclicity and induced seizure susceptibility in *Scn2a^K1422E^* mice"

### Sheet: Metadata
Supplementary Table S1: Estrous cycle monitoring data
Evaluating the interplay between estrous cyclicty and induced seizure susceptibility in Scn2a K1422E mice
Dennis M. Echevarria-Cooper, Jennifer Kearney
Contents:
Sheet 1: Estrous cycle - OVX, sham
- Detailed estrous cycle monitoring data for all subjects that underwent OVX or sham surgery
- Subjects are identified by study number in column A
- Genotype information (WT, E/+) is given in column B
- Surgical condition (OVX, sham) is given in column C
- Estrous cycle stage calls (see legend, column W) are given in columns D-R
- Cycle regularity call (regular, irregular) is given in column S
- Blinded call of surgical condition (OVX, Sham) is given in column T
- Latency to flurothyl-induced GTCS is given in column U
***rows in red indicate subjects where blinded call of surgical condition did not match actual condition***
Sheet 2: Estrous cycle - untreated
- Detailed estrous cycle monitoring data for all non-surgerized subjects
- Subjects are identified by study number in column A
- Genotype information (WT, E/+) is given in column B
- Estrous cycle stage calls (see legend, column R) are given in columns C-N
- Cycle regularity call (regular, irregular) is given in column O
- Latency to flurothyl-induced GTCS is given in column P

### Sheet: 1) Estrous cycle - OVX, Sham
Subject study number	Genotype	Surgical Condition	Estrous cycle monitoring data															Cycle regularity	Blinded surgery call	Latency to flurothyl-induced GTCS (s)		LEGEND
4536	WT	OVX	U	U	U	D	U	U	U	U	U	F	U	U	U	F	U	irregluar	OVX	158		E = Estrus
4538	E/+	OVX	U	U	U	U	U	U	U	U	U	U	U	U	U	U	D	irregluar	OVX	302		M = Metestrus
4539	WT	Sham	U	D	D	D	E	M	D	D	D	E	M	D	D	P	P	irregluar	Sham	182		D = Diestrus
4662	WT	OVX	-	-	-	U	U	U	D	U	U	U	U	U	U	U	U	irregluar	OVX	155		P = Proestrus
4728	WT	Sham	U	D	P	E	E	E	E	E	E	M	D	P	E	M	D	irregluar	Sham	194		F = few cells present
4734	WT	OVX	U	U	F	U	U	D	U	D	U	U	U	U	U	U	U	irregluar	OVX	188		U = unclear
4735	E/+	OVX	U	D	D	U	D	F	U	U	U	F	U	F	D	F	U	irregluar	OVX	184		" - " = no monitoring
4736	WT	Sham	U	P	P	E	E	D	D	P	E	M	D	P	P	E	M	regular	Sham	208
4737	E/+	Sham	-	U	U	D	E	M	M	E	D	P	E	E	M	D	D	irregluar	Sham	301
4738	E/+	OVX	-	F	U	F	U	F	U	U	U	D	D	U	F	U	U	irregluar	OVX	240
4789	WT	OVX	-	U	U	U	U	F	F	U	U	U	U	F	F	F	F	irregluar	OVX	201
4822	WT	Sham	-	-	E	M	E	E	E	E	E	M	D	D	P	E	E	irregluar	Sham	211
4823	E/+	Sham	-	-	E	E	M	D	D	D	D	D	E	E	E	M	D	irregluar	Sham	306
4824	E/+	Sham	-	-	U	F	D	U	U	D	U	D	D	D	D	U	D	irregluar	Sham	209
4833	E/+	OVX	-	-	-	F	U	U	U	U	U	U	U	U	U	U	U	irregluar	OVX	114
4834	WT	OVX	-	-	-	U	U	F	U	U	U	F	F	U	U	U	U	irregluar	OVX	170
5077	E/+	Sham	-	-	-	-	-	U	E	E	E	M	D	D	P	P	E	regular	Sham	204
5078	E/+	OVX	-	-	-	-	-	U	U	U	U	U	U	F	U	F	U	irregluar	OVX	327
5079	WT	Sham	-	-	-	-	-	M	D	D	P	P	E	D	P	P	E	regular	Sham	214
5082	WT	OVX	-	-	-	-	-	-	F	U	U	U	U	U	F	F	U	irregluar	OVX	176
5083	E/+	Sham	-	-	-	-	-	-	M	D	D	D	D	D	D	D	D	irregluar	Sham	159
6074	E/+	OVX	-	F	F	U	U	U	U	U	U	U	U	U	U	U	U	irregluar	OVX	200
6078	WT	Sham	-	D	D	P	P	E	D	D	P	E	E	D	D	P	P	regular	Sham	203
6079	E/+	Sham	-	D	D	D	D	E	D	D	D	D	E	E	D	E	E	irregluar	Sham	370
6080	E/+	OVX	-	U	U	F	F	F	F	U	F	U	F	F	F	F	U	irregluar	OVX	205
6081	WT	OVX	-	F	U	F	D	D	D	D	F	D	F	D	U	D	F	irregluar	OVX	209
6082	WT	Sham	-	U	P	E	E	E	E	M	D	P	P	P	E	M	D	irregluar	Sham	136
6142	WT	OVX	-	-	-	-	D	D	D	D	D	F	F	U	F	D	U	irregluar	OVX	229
6165	E/+	Sham	-	-	-	-	U	U	E	E	E	E	E	E	M	D	D	irregluar	Sham	330
6166	E/+	OVX	-	-	-	-	F	F	U	U	U	U	F	D	U	U	F	irregluar	OVX	137
6167	WT	Sham	-	-	-	-	U	D	D	E	D	D	D	D	D	D	D	irregluar	Sham	179
6479	E/+	Sham	-	-	U	U	U	P	F	E	E	E	E	E	M	D	E	irregluar	Sham	208
6480	WT	OVX	-	-	U	U	U	U	F	U	U	F	D	F	D	U	U	irregluar	OVX	185
6481	WT	Sham	-	-	P	E	E	E	M	D	D	U	P	P	P	E	E	irregluar	Sham	91
6482	E/+	OVX	-	-	U	U	U	U	U	U	U	U	U	F	U	U	U	irregluar	OVX	201
6483	E/+	Sham	-	-	-	-	D	D	D	D	P	E	M	D	D	D	D	irregluar	Sham	288
6484	WT	OVX	-	-	-	-	U	U	U	F	U	U	U	U	U	U	F	irregluar	OVX	156
6487	E/+	OVX	-	-	-	-	U	F	F	U	U	U	D	U	U	U	D	irregluar	OVX	261
6488	WT	Sham	-	-	-	-	D	D	D	D	D	D	D	P	P	U	E	irregluar	Sham	143
6987	E/+	Sham	-	-	-	E	D	D	P	P	E	D	P	P	E	D	D	regular	Sham	126
6988	WT	Sham	-	-	-	D	D	D	D	D	D	D	D	D	E	E	E	irregluar	Sham	240
6990	E/+	*OVX*	-	-	-	E	E	E	E	E	E	E	E	E	E	M	D	irrregular	*Sham*	n/a
7072	WT	OVX	-	-	-	-	-	-	U	U	U	U	F	U	F	U	U	irregluar	OVX	239
7073	E/+	OVX	-	-	-	-	-	-	U	U	U	U	U	F	U	F	F	irregluar	OVX	198
7074	WT	Sham	-	-	-	-	-	-	E	M	D	P	P	E	D	P	P	regular	Sham	288
7076	E/+	OVX	-	-	-	-	-	-	U	U	F	U	U	F	F	F	F	irregluar	OVX	213
8578	WT	OVX	-	-	-	-	-	U	F	U	F	F	U	U	U	U	U	irregluar	OVX	229
8579	E/+	Sham	-	-	-	-	-	D	P	P	E	D	D	P	E	E	M	regular	Sham	391
8580	WT	Sham	-	-	-	-	-	P	M	M	D	P	P	E	M	D	P	regular	Sham	221
8581	E/+	OVX	-	-	-	-	-	U	U	U	U	U	U	U	U	F	U	irregluar	OVX	336
8582	E/+	Sham	-	-	-	-	-	D	P	E	E	M	D	D	P	P	E	regular	Sham	328
8586	E/+	OVX	-	-	-	-	-	U	U	U	U	U	U	U	U	U	U	irregluar	OVX	350
8587	WT	OVX	-	-	-	-	-	F	F	U	U	U	U	F	U	F	U	irregluar	OVX	124
8588	E/+	Sham	-	-	-	-	-	M	D	D	P	P	E	M	D	P	P	regular	Sham	237
8589	WT	Sham	-	-	-	-	-	P	P	E	E	M	D	D	P	E	E	regular	Sham	239
8590	WT	OVX	-	-	-	-	-	U	F	U	U	U	U	U	U	U	U	irregluar	OVX	179
9185	E/+	Sham	-	-	-	-	-	D	D	D	D	D	D	P	E	M	D	irregluar	Sham	229
9186	WT	Sham	-	-	-	-	-	E	D	D	P	E	E	M	D	P	P	regular	Sham	225
9187	WT	OVX	-	-	-	-	-	F	F	F	F	F	F	F	U	F	U	irregluar	OVX	205
9188	E/+	OVX	-	-	-	-	-	D	D	D	U	U	U	U	U	U	U	irregluar	OVX	338
9190	WT	Sham	-	-	-	-	-	E	E	E	E	E	D	D	P	P	E	irregluar	Sham	180
9490	E/+	OVX	-	-	-	U	U	U	U	F	U	U	U	U	U	U	U	irregluar	OVX	309
9491	WT	OVX	-	-	-	U	U	F	F	F	F	U	F	F	U	U	U	irregluar	OVX	285
9492	E/+	Sham	-	-	-	P	E	M	P	P	M	M	M	D	E	M	M	irregluar	Sham	130
9493	WT	Sham	-	-	-	D	P	P	E	D	D	P	E	E	M	D	P	regular	Sham	198
9494	WT	OVX	-	-	-	U	F	U	U	F	U	U	F	F	F	F	F	irregluar	OVX	190
9495	WT	Sham	-	-	-	E	E	D	D	P	P	E	E	M	D	D	P	regular	Sham	179
9496	E/+	OVX	-	-	-	U	U	U	U	F	F	U	U	F	U	U	F	irregluar	OVX	309
9497	E/+	Sham	-	-	-	E	E	M	D	P	P	E	M	D	D	P	E	regular	Sham	282
9498	WT	OVX	-	-	-	U	U	U	F	U	F	U	F	F	F	F	U	irregluar	OVX	173
9551	WT	Sham	-	-	-	E	M	D	D	P	P	E	M	D	D	P	E	regular	Sham	206
9894	WT	OVX	-	-	-	-	D	D	U	U	U	U	U	U	D	U	U	irregluar	OVX	211
9895	WT	Sham	-	-	-	-	D	P	P	E	D	D	P	P	E	M	D	regular	Sham	207
9899	WT	OVX	-	-	-	-	D	D	D	U	U	U	F	U	U	U	U	irregluar	OVX	160
9901	E/+	OVX	-	-	-	-	U	U	U	U	U	U	U	F	F	F	F	irregluar	OVX	221
9902	E/+	Sham	-	-	-	-	D	D	D	D	D	D	D	D	D	D	D	irregluar	Sham	251
9903	E/+	OVX	-	-	-	-	U	F	U	U	U	U	U	U	U	U	F	irregluar	OVX	344
9906	E/+	Sham	-	-	-	-	D	D	E	M	M	D	D	D	D	D	D	irregluar	Sham	210

### Sheet: 2) Estrous cycle - untreated
Subject study number	Genotype	Estrous cycle monitoring data												Cycle regularity	Latency to flurothyl-induced GTCS (s)		LEGEND
9900	WT	P	P	E	E	E	M	D	D	P	P	P	E	irregular	192		E = Estrus
9904	WT	D	D	P	P	E	D	D	P	P	E	D	D	regular	189		M = Metestrus
9905	WT	P	E	D	D	P	P	E	D	D	P	P	E	regular	224		D = Diestrus
9909	WT	P	E	D	D	D	P	E	D	D	P	P	E	regular	213		P = Proestrus
9910	WT	P	P	E	M	D	P	P	E	M	D	P	P	regular	211
9911	WT	M	D	P	P	E	D	D	P	E	M	D	P	regular	174
9912	WT	D	P	P	E	D	D	P	P	E	M	D	P	regular	196
9994	WT	P	P	E	E	E	M	D	D	P	P	E	D	regular	218
38	WT	P	P	E	D	D	D	P	P	P	M	E	E	irregular	188
39	E/+	D	D	D	D	D	D	D	D	D	D	D	D	irregular	230
40	WT	E	D	D	D	M	P	P	M	M	E	M	D	irregular	90
102	WT	M	M	D	D	D	D	D	D	D	M	M	M	irregular	169
103	E/+	D	D	D	D	D	D	D	D	D	D	D	D	irregular	284
104	E/+	E	D	D	D	D	D	D	D	P	P	M	M	irregular	357
235	WT	P	E	M	D	D	P	P	E	D	P	P	E	regular	149
236	WT	P	E	M	D	D	P	E	D	D	P	P	E	regular	188
237	WT	E	E	E	M	D	D	P	P	E	E	D	D	regular	193
238	WT	D	D	P	P	M	D	D	P	P	E	D	D	regular	251
240	E/+	M	E	M	M	E	M	D	M	E	M	M	M	irregular	239
241	WT	M	D	D	P	P	M	D	D	P	P	E	D	regular	224
302	E/+	M	P	P	E	D	D	P	E	D	P	P	E	regular	194
304	WT	P	M	D	D	P	P	E	D	D	P	P	E	regular	212
305	E/+	P	P	E	D	D	P	P	E	D	D	P	P	regular	325
306	WT	M	D	P	P	E	D	D	P	P	E	E	D	regular	201
307	E/+	M	P	E	M	D	D	P	P	P	E	E	M	regular	321
308	E/+	M	D	D	D	D	D	D	D	D	D	D	D	irregular	209
489	E/+	E	E	M	D	D	P	P	E	D	P	P	E	regular	300
490	WT	E	D	D	P	P	E	E	D	D	P	P	E	regular	186
494	E/+	P	E	E	M	D	P	P	P	E	D	D	P	regular	221
577	E/+	D	D	D	D	D	D	D	D	D	D	D	D	irregular	192
578	E/+	D	P	P	E	E	E	M	D	D	P	P	E	regular	349
579	E/+	D	P	P	E	M	D	P	P	E	D	D	P	regular	353
588	E/+	D	D	D	P	E	M	D	D	P	P	E	D	regular	337
781	WT	P	P	E	M	D	D	P	E	M	D	D	P	regular	110
782	E/+	E	E	E	E	E	M	D	E	E	M	D	D	irregular	312
783	WT	D	P	P	E	M	D	P	P	E	D	D	P	regular	168
784	E/+	M	D	D	D	E	E	E	E	E	E	E	M	irregular	124
945	E/+	D	D	D	D	D	D	D	D	D	D	D	D	irregular	346
946	E/+	D	D	D	D	D	D	D	D	D	D	D	D	irregular	172
948	E/+	D	D	D	D	D	D	D	D	D	D	D	D	irregular	187
949	E/+	D	D	D	D	D	D	P	E	E	D	D	D	irregular	210
